# Linkage blocks involving multiple replicons organize *Borrelia burgdorferi* strain variation and influence virulence in Lyme disease

**DOI:** 10.1101/2025.01.29.635312

**Authors:** Rachel A. Laing, Michael J. Foster, M. Amine Hassani, Benjamin Kotzen, Alexander Arvanitis, Weihua Huang, Terrence Shea, Ali A. Djarou, Gordon C. Adams, Stephen F. Schaffner, Tjasa Cerar, Lisa Freimark, Eva Ruzic-Sabljic, Dionysios Liveris, Radha Iyer, Brenda Rosario Perez, Kathleen Fitch, Linden Hu, Robert Smith, Kurt D. Reed, John A. Branda, Allen C. Steere, Gary P. Wormser, Franc Strle, Pardis C. Sabeti, Ashlee M. Earl, Ira Schwartz, Klemen Strle, Jacob E. Lemieux

## Abstract

The many plasmids (commonly >20 per strain) of *Borrelia burgdorferi* (*Bb*) pose challenges for studies of Lyme disease. The genetic content of most plasmids cannot be resolved using short-read sequencing. We generated long-read assemblies (LRA) of 183 isolates of human-derived *Bb* and analyzed patterns of genome variation in the Lyme spirochete. LRAs confirm that populations consist of strongly-structured genotypes with nearly-clonal structure and tight-knit blocks of accessory genome elements. Notably, these patterns of linkage were statistical but not physical, with linkage blocks distributed across multiple plasmids. A consequence of this structure is that plasmid name and/or plasmid subtype does not capture strain-specific genetic content. We used network methods to characterize patterns of genetic linkage. We demonstrate that co-occurring gene networks, here termed genetic modules, are the fundamental unit of genome variation in *Bb* and designate genetic modules consisting of co-occurring genes. We linked genetic modules to *Bb* phenotype by identifying modules that influence dissemination in humans. This modular decomposition clarifies previously observed associations between strain and virulence. For example, virulent RST1/OspC type A strains are distinguished by the presence of virulence-associated modules containing gene content from lp28-1, lp56, and the chromosome along with the absence of gene content on lp28-1 and lp28-4 associated with localized disease. LRAs also demonstrate that the well-established statistical linkage between physical unlinked genetic markers (e.g. RST and OspC) is a general pattern among accessory genome elements. In summary, genetic modules containing genes linked across multiple replicons, rather than strain-defining plasmids, organize the *Bb* accessory genome and the strain-specific variation responsible for differences in human virulence.

**AUTHOR SUMMARY:** *Borrelia burgdorferi* (*Bb*) sensu lato causes Lyme disease, the most prevalent tick-borne disease in the Northern hemisphere. *Bb* strains are genetically heterogeneous, and strain variation is linked to differential severity and clinical manifestations. The bacterium possesses one linear chromosome plus numerous circular and linear plasmids; collectively these plasmids comprise ∼40% of its genome. Because these plasmids are difficult to assemble when sequenced using short-read methods, patterns of genome variation have been difficult to resolve, impeding studies of *Bb* population genetics and genotype-phenotype associations. In this study, we used long-read sequencing to assemble high quality genomes of human-derived strains of *Bb*. The resulting genomes reveal the structure of genetic variation across the complete genome. These analyses confirm the nearly clonal expansion among *Bb* genotypes, which are characterized by complex genomic rearrangements. An unexpected finding is that clade-specific genetic content is not well captured by plasmid identity and includes co-varying content across multiple plasmids. The fundamental unit of variation is therefore neither plasmids nor plasmid subtypes but instead linkage blocks of co-occurring genes. We identify these blocks using gene co-occurrence relationships and annotate them as genetic modules. Scoring each gene based on distribution over dissemination status, we find that the presence or absence of certain modules is associated with human dissemination. Overall, the findings provide a comprehensive analysis of *Bb* genetic variation across its genome, including in difficult-to-resolve plasmid sequences, and will facilitate the identification of the spirochete genes that influence virulence and distinct clinical manifestations.
