## Supplementary material for "Linkage blocks involving multiple replicons organize *Borrelia burgdorferi* strain variation and influence virulence in Lyme disease": TableS1

Strain_ID	Alias1	Alias2	Assembly_ID	BAPS	MLST	OspC	RST	Dissemination_Status	Origin	Location	Source	Species Notes	Sequenced_By	BioProject	BioSample	SRA	RefSeq	Genbank	Assembly_Name
B-17_2013	Gr-39		ASM1913465v1	11	24	L	3		EU	Belarus	Tick	Ixodes ricinus	External	PRJNA739533	SAMN19791464		GCF_019134655.1	GCA_019134655.1	ASM1913465v1
B31			ASM4079080v1	6	1	A	1		US	NY	Tick	Ixodes scapularis	External	PRJNA1130942	SAMN42233977		GCF_040790805.1	GCA_040790805.1	ASM4079080v1
B31_NRZ			ASM215150v1	6	1	A	1		US	NY	Tick	Ixodes scapularis	External	PRJNA270494	SAMN06324250	SRS1972498	GCF_002151505.1	GCA_002151505.1	ASM215150v1
B31-5A4			ASM2466219v1	6	1	A	1		US	NY	Tick	Ixodes scapularis	External	PRJNA820963	SAMN27029185		GCF_024662195.1	GCA_024662195.1	ASM2466219v1
Bb16-134			ASM4079075v1	3	43	N	3		Canada	North West Ontario	Tick	Ixodes scapularis	External	PRJNA1130942	SAMN42233983		GCF_040790755.1	GCA_040790755.1	ASM4079075v1
Bb16-15-2			ASM4079078v1	11	46	T	3		Canada	Manitoba	Tick	Ixodes scapularis	External	PRJNA1130942	SAMN42233981		GCF_040790785.1	GCA_040790785.1	ASM4079078v1
Bb16-150			ASM4079074v1	3	19	E	3		Canada	Nova Scotia	Tick	Ixodes scapularis	External	PRJNA1130942	SAMN42233984		GCF_040790745.1	GCA_040790745.1	ASM4079074v1
Bb16-183			ASM4079073v1	13	4	H	2		Canada	Nova Scotia	Tick	Ixodes scapularis	External	PRJNA1130942	SAMN42233985		GCF_040790735.1	GCA_040790735.1	ASM4079073v1
Bb16-23-2			ASM4079076v1	11	46	T	3		Canada	Manitoba	Tick	Ixodes scapularis	External	PRJNA1130942	SAMN42233982		GCF_040790765.1	GCA_040790765.1	ASM4079076v1
GMT-0122			ASM4079071v1	13	29	L	2		Canada	Ontario	Tick	Ixodes scapularis	External	PRJNA1130942	SAMN42233980		GCF_040790715.1	GCA_040790715.1	ASM4079071v1
MM1			ASM336729v1	11	928	U	3		US	MN	Tick	Peromyscus leucopus	External	PRJNA397229	SAMN07452586		GCF_003367295.1	GCA_003367295.1	ASM336729v1
B379	UNY177		ASM2466217v1	2	3	K	2	D	US	NY	Skin	Homo sapiens	External	PRJNA820963	SAMN27029186		GCF_024662175.1	GCA_024662175.1	ASM2466217v1
B408	UNY183		ASM2466215v1	9	16	I	3	L	US	NY	Skin	Homo sapiens	External	PRJNA820963	SAMN27029187		GCF_024662155.1	GCA_024662155.1	ASM2466215v1
PAli			ASM215146v1	6	1	A	1		EU	Germany	Skin	Homo sapiens	External	PRJNA270494	SAMN03269135	SRS807376	GCF_002151465.1	GCA_002151465.1	ASM215146v1
PFhe_I_PB_Ill_cons	PFhe_I			8	21	Q	1		EU	Germany	Skin	Homo sapiens	External	PRJNA270494	SAMN03269138		GCF_040819585.1	GCA_040819585.1	PFhe_I_PB_Ill_cons
297			ASM4079079v1	2	3	K	2	D	US	CT	CSF	Homo sapiens	External	PRJNA1130942	SAMN42233979		GCF_040790795.1	GCA_040790795.1	ASM4079079v1
PAbe			ASM215148v1	6	1	A	1		EU	Germany		Homo sapiens	External	PRJNA270494	SAMN03269134	SRS805762	GCF_002151485.1	GCA_002151485.1	ASM215148v1
XYZ459H	XYZ459	XD1		10	12	M	3		US	MD	Tick	Ixodes	Internal	PRJNA548188	SAMN50671109	SRR35038855
B156	UNY141			12	8	F	2	L	US	NY	Skin	Homo sapiens	Internal	PRJNA548188
B247	UNY149			2	3	K	2	D	US	NY	Skin	Homo sapiens	Internal	PRJNA548188
B269	UNY159			11	18	U	3	L	US	NY	Skin	Homo sapiens	Internal	PRJNA548188
B418				3	19	E	3	D	US	NY	Skin	Homo sapiens	Internal	PRJNA548188
B471	UNY191			4	4	D	3	D	US	NY	Skin	Homo sapiens	Internal	PRJNA548188
B475	UNY192			6	1	A	1	D	US	NY	Skin	Homo sapiens	Internal	PRJNA548188
B500_b	B500	UNY196		9	15	I	3	D	US		Skin	Homo sapiens	Internal	PRJNA548188
C25				5	14	G	3		US	MA	Skin	Homo sapiens	Internal	PRJNA548188
C26				13	4	H	2		US	MA	Skin	Homo sapiens	Internal	PRJNA548188
C27				7	7	B	1		US	MA	Skin	Homo sapiens	Internal	PRJNA548188
C28				2	3	K	2		US	MA	Skin	Homo sapiens	Internal	PRJNA548188
C29				7	797	B	1		US	MA	Skin	Homo sapiens	Internal	PRJNA548188
C30				12	36	N	2		US	MA	Skin	Homo sapiens	Internal	PRJNA548188
C31				2	3	K	2		US	MA	Skin	Homo sapiens	Internal	PRJNA548188
C32				12	36	N	2		US	MA	Skin	Homo sapiens	Internal	PRJNA548188
C33				12	36	N	2		US	MA	Skin	Homo sapiens	Internal	PRJNA548188
C34				2	3	K	2		US	MA	Skin	Homo sapiens	Internal	PRJNA548188
C40				9	15	I	3		US	MA	Skin	Homo sapiens	Internal	PRJNA548188
C41				6	1	A	1		US	MA	Skin	Homo sapiens	Internal	PRJNA548188
C42				12	222	U	2		US	ME	Skin	Homo sapiens	Internal	PRJNA548188
C43				6	1	A	1		US	MA	Skin	Homo sapiens	Internal	PRJNA548188
C44				2	3	K	2		US	MA	Skin	Homo sapiens	Internal	PRJNA548188
C45				6	1	A	1		US	MA	Skin	Homo sapiens	Internal	PRJNA548188
D01				11	37	T	3		US	MA	Skin	Homo sapiens	Internal	PRJNA548188
D02				6	1	A	1		US	MA	Skin	Homo sapiens	Internal	PRJNA548188
D03				7	7	B	1		US	MA	Skin	Homo sapiens	Internal	PRJNA548188
ESI26H	EU57_B190413	ESI26		8	20	R	1	L	EU	Siovenia	Skin	Homo sapiens	Internal	PRJNA548188	SAMN50670685	SRR35038857
K20	URI49	US_Bb_20		12	8	F	2	L	US	RI	Skin	Homo sapiens	Internal
K23	UCT51	US_Bb_23		9	16	I	3	L	US	CT	Skin	Homo sapiens	Internal
K26	URI52	US_Bb_26		9	16	I	3	L	US	RI	Skin	Homo sapiens	Internal
K9	URI43	US_Bb_9		6	1	A	1	L	US	RI	Skin	Homo sapiens	Internal
MC126	UWI265			13	234	K	2	L	US	WI	Skin	Homo sapiens	Internal
MC140	UWI279			12	302	F	2	D	US	WI	Skin	Homo sapiens	Internal
MC76	UWI223			13	234	K	2	L	US	WI	Skin	Homo sapiens	Internal
MC77	UWI224			13	32	H	2	D	US	WI	Skin	Homo sapiens	Internal
MC78	UWI225			12	56	F	2	L	US	WI	Skin	Homo sapiens	Internal
MC81	UWI228			13	234	K	2	L	US	WI	Skin	Homo sapiens	Internal
MC90	UWI235			11	47	U	3	L	US	WI	Skin	Homo sapiens	Internal
MC91	UWI236			5	48	G	3	L	US	WI	Skin	Homo sapiens	Internal
MC98	UWI242			8	55	A	1	L	US	WI	Skin	Homo sapiens	Internal
MR715	UNY215			5	14	G	3	D	US	NY	Skin	Homo sapiens	Internal
N11	UMA5			12	36	N	2	L	US	MA	Skin	Homo sapiens	Internal	PRJNA548188
N14	UMA127			4	38	D	3	L	US	MA	Skin	Homo sapiens	Internal	PRJNA548188
N15	UMA7			12	36	N	2	L	US	MA	Skin	Homo sapiens	Internal	PRJNA548188
N17	UMA8			6	1	A	1	D	US	MA	Skin	Homo sapiens	Internal	PRJNA548188
N2	UMA1			2	3	K	2	L	US	MA	Skin	Homo sapiens	Internal	PRJNA548188
N20	UMA10			7	797	B	1	L	US	MA	Skin	Homo sapiens	Internal	PRJNA548188
N21r	UMA11	N21		4	38	D	3	L	US	MA	Skin	Homo sapiens	Internal	PRJNA548188
N23	UMA12			6	1	A	1	D	US	MA	Skin	Homo sapiens	Internal	PRJNA548188
N25	UMA13			7	59	B	1	L	US	MA	Skin	Homo sapiens	Internal	PRJNA548188
N30r	UMA14	N30		6	1	A	1	L	US	MA	Skin	Homo sapiens	Internal	PRJNA548188
N31	UMA15			2	3	K	2	L	US	MA	Skin	Homo sapiens	Internal	PRJNA548188
N32	UMA16			7	59	B	1	L	US	MA	Skin	Homo sapiens	Internal	PRJNA548188
N4	UMA2			12	8	F	2	L	US	MA	Skin	Homo sapiens	Internal	PRJNA548188
N7	UMA3			2	3	K	2	L	US	MA	Skin	Homo sapiens	Internal	PRJNA548188
N9	UMA4			2	3	K	2	L	US	MA	Skin	Homo sapiens	Internal	PRJNA548188
R10	URI22			12	9	N	2	L	US	RI	Skin	Homo sapiens	Internal
R11	URI23			2	3	K	2	L	US	RI	Skin	Homo sapiens	Internal
R12r	URI24	R12		6	1	A	1	D	US	RI	Skin	Homo sapiens	Internal
R4	URI219			6	1	A	1	L	US	RI	Skin	Homo sapiens	Internal
R5r	URI17	R5		7	7	B	1	D	US	RI	Skin	Homo sapiens	Internal
R7	URI19			7	59	B	1	L	US	RI	Skin	Homo sapiens	Internal
R8	URI20			5	14	G	3	L	US	RI	Skin	Homo sapiens	Internal
UCT109H	K69	UCT109		6	1	A	1	L	US	CT	Skin	Homo sapiens	Internal	PRJNA548188	SAMN12009644	SRS5039840
UCT110H	K70	UCT110		2	3	K	2	D	US	CT	Skin	Homo sapiens	Internal	PRJNA548188	SAMN12009645	SRS5039838
UCT113H	K76	UCT113		13	1	H	2	D	US	CT	Skin	Homo sapiens	Internal	PRJNA548188	SAMN12009651	SRS5039852
UCT29H	K1	UCT29		6	1	A	1	D	US	CT	Skin	Homo sapiens	Internal	PRJNA548188	SAMN12009576	SRS5039819
UCT30H	K11	UCT30		2	3	K	2	D	US	CT	Skin	Homo sapiens	Internal	PRJNA548188	SAMN12009586	SRS5039824
UCT31H	K10	UCT31		6	1	A	1	L	US	CT	Skin	Homo sapiens	Internal	PRJNA548188	SAMN12009585	SRS5039823
UCT32H	K15	UCT32		2	3	K	2	D	US	CT	Skin	Homo sapiens	Internal	PRJNA548188	SAMN12009590	SRS5039831
UCT35H	K24	UCT35		5	14	G	3	L	US	CT	Skin	Homo sapiens	Internal	PRJNA548188	SAMN12009599	SRS5039828
UCT50H	K21	UCT50		3	19	E	3	D	US	CT	Skin	Homo sapiens	Internal	PRJNA548188	SAMN12009596	SRS5039836
UCT92H	K72	UCT92		2	3	K	2	L	US	CT	Skin	Homo sapiens	Internal	PRJNA548188	SAMN12009647	SRS5039843
UCT96H	K84	UCT96		7	1	B	1	D	US	CT	Skin	Homo sapiens	Internal	PRJNA548188	SAMN12009659	SRS5039850
UNY1128P	MR614	UNY1128		1	11	C	3	D	US	NY	Skin	Homo sapiens	Internal	PRJNA548188	SAMN50671272
UNY167	B331P	B331	ASM244259v2	9	16	I	3	L	US	NY	Skin	Homo sapiens	Internal	PRJNA342676	SAMN05763278		GCF_002442595.2	GCA_002442595.2	ASM244259v2
UNY169P	B348	UNY169		3	19	E	3	D	US	NY	Skin	Homo sapiens	Internal	PRJNA548188	SAMN50671274
UNY172P	B356	UNY172		10	12	M	3	L	US	NY	Skin	Homo sapiens	Internal	PRJNA548188	SAMN50671275
UNY193P	B477	UNY193		4	38	D	3	L	US	NY	Skin	Homo sapiens	Internal	PRJNA548188	SAMN50671276
UNY203P	MR616	UNY203		5	14	G	3	L	US	NY	Skin	Homo sapiens	Internal	PRJNA548188	SAMN50671277
UNY208P	MR641	UNY208		13	4	H	2	D	US	NY	Skin	Homo sapiens	Internal	PRJNA548188	SAMN50671278
UNY990P	B483P	UNY990		12	9	N	2		US	NY	Skin	Homo sapiens	Internal	PRJNA548188	SAMN50671279
URI101H	K57	URI101		6	1	A	1	D	US	RI	Skin	Homo sapiens	Internal	PRJNA548188	SAMN12009632	SRS5039856
URI102H	K58	URI102		6	1	A	1	D	US	RI	Skin	Homo sapiens	Internal	PRJNA548188	SAMN12009633	SRS5039825
URI103H	K59	URI103		2	3	K	2	L	US	RI	Skin	Homo sapiens	Internal	PRJNA548188	SAMN12009634	SRS5039826
URI107H	K66	URI107		6	1	A	1	D	US	RI	Skin	Homo sapiens	Internal	PRJNA548188	SAMN12009641	SRS5039855
URI111H	K74	URI111		6	1	A	1	D	US	RI	Skin	Homo sapiens	Internal	PRJNA548188	SAMN12009649	SRS5039841
URI112H	K75	URI112		2	3	K	2	L	US	RI	Skin	Homo sapiens	Internal	PRJNA548188	SAMN12009650	SRS5039854
URI117H	K82	URI117		2	3	K	2	L	US	RI	Skin	Homo sapiens	Internal	PRJNA548188	SAMN12009657	SRS5039853
URI118H	K83	URI118		2	3	K	2	L	US	RI	Skin	Homo sapiens	Internal	PRJNA548188	SAMN12009658	SRS5039851
URI120H	K86	URI120		6	1	A	1	D	US	RI	Skin	Homo sapiens	Internal	PRJNA548188	SAMN12009661	SRS5039849
URI33H	K16	URI33		12	9	N	2	D	US	RI	Skin	Homo sapiens	Internal	PRJNA548188	SAMN12009591	SRS5039832
URI34H	K22	URI34		4	38	D	3	D	US	RI	Skin	Homo sapiens	Internal	PRJNA548188	SAMN12009597	SRS5039827
URI36H	K25	URI36		9	16	I	3	D	US	RI	Skin	Homo sapiens	Internal	PRJNA548188	SAMN12009600	SRS5039816
URI39H	K2	URI39		6	1	A	1	D	US	RI	Skin	Homo sapiens	Internal	PRJNA548188	SAMN12009577	SRS5039820
URI40H	K3	URI40		6	1	A	1	D	US	RI	Skin	Homo sapiens	Internal	PRJNA548188	SAMN12009578	SRS5039821
URI41H	K6	URI41		6	1	A	1	L	US	RI	Skin	Homo sapiens	Internal	PRJNA548188	SAMN12009581	SRS5039822
URI42H	K7	URI42		6	1	A	1	L	US	RI	Skin	Homo sapiens	Internal	PRJNA548188	SAMN12009582	SRS5039845
URI44H	K12	URI44		2	3	K	2	D	US	RI	Skin	Homo sapiens	Internal	PRJNA548188	SAMN12009587	SRS5039829
URI46H	K17	URI46		2	3	K	2	L	US	RI	Skin	Homo sapiens	Internal	PRJNA548188	SAMN12009592	SRS5039833
URI47H	K18	URI47		2	3	K	2	L	US	RI	Skin	Homo sapiens	Internal	PRJNA548188	SAMN12009593	SRS5039834
URI48H	K19	URI48		12	9	N	2	L	US	RI	Skin	Homo sapiens	Internal	PRJNA548188	SAMN12009594	SRS5039835
URI56H	K30	URI56		9	16	I	3	L	US	RI	Skin	Homo sapiens	Internal	PRJNA548188	SAMN12009605	SRS5039815
URI86H	K56	URI86		2	3	K	2	L	US	RI	Skin	Homo sapiens	Internal	PRJNA548188	SAMN12009631	SRS5039846
URI87H	K60	URI87		6	1	A	1	D	US	RI	Skin	Homo sapiens	Internal	PRJNA548188	SAMN12009635	SRS5039817
URI88H	K62	URI88		13	4	H	2	L	US	RI	Skin	Homo sapiens	Internal	PRJNA548188	SAMN12009637	SRS5039818
URI89H	K64	URI89		6	1	A	1	D	US	RI	Skin	Homo sapiens	Internal	PRJNA548188	SAMN12009639	SRS5039839
URI91H	K71	URI91		6	1	A	1	L	US	RI	Skin	Homo sapiens	Internal	PRJNA548188	SAMN12009646	SRS5039837
URI93H	K73	URI93		6	1	A	1	D	US	RI	Skin	Homo sapiens	Internal	PRJNA548188	SAMN12009648	SRS5039844
US_Bb_14	K14	UCT62		2	3	K	2	D	US	CT	Skin	Homo sapiens	Internal
US_Bb_31	K31	URI67		7	59	B	1	L	US	RI	Skin	Homo sapiens	Internal
US_Bb_36	K36	URI71		2	3	K	2	D	US	RI	Skin	Homo sapiens	Internal
US_Bb_47	K47	URI81		12	9	N	2	D	US	RI	Skin	Homo sapiens	Internal
US_Bb_51	K51	URI97		2	3	K	2	L	US	RI	Skin	Homo sapiens	Internal
US_Bb_52	K52	URI85		12	8	F	2	L	US	RI	Skin	Homo sapiens	Internal
US_Bb_53	K53	URI98		2	3	K	2	D	US	RI	Skin	Homo sapiens	Internal
US_Bb_54	K54	URI99		12	36	N	2	D	US	RI	Skin	Homo sapiens	Internal
US_Bb_55	K55	URI100		7	59	B	1	L	US	RI	Skin	Homo sapiens	Internal
US_Bb_61	K61	UCT104		2	3	K	2	D	US	CT	Skin	Homo sapiens	Internal
US_Bb_63	K63	URI105		6	1	A	1	D	US	RI	Skin	Homo sapiens	Internal
US_Bb_65	K65	UCT106		12	36	N	2	D	US	CT	Skin	Homo sapiens	Internal
US_Bb_67	K67	URI108		7	59	B	1	D	US	RI	Skin	Homo sapiens	Internal
US_Bb_68	K68	URI90		12	9	N	2	D	US	RI	Skin	Homo sapiens	Internal
US_Bb_79	K79	UCT115		13	4	H	2	D	US	CT	Skin	Homo sapiens	Internal
US_Bb_85	K85	URI119		6	1	A	1	L	US	RI	Skin	Homo sapiens	Internal
US_Bb_87	K87	UCT121		7	59	B	1	L	US	CT	Skin	Homo sapiens	Internal
US_Bb_89	K89			9	32	I	3		US	RI	Skin	Homo sapiens	Internal
UWI248P	MC105	UWI248		13	32	H	2	L	US	WI	Skin	Homo sapiens	Internal	PRJNA548188	SAMN50671281
UWI263P	MC123	UWI263		13	29	L	2	L	US	WI	Skin	Homo sapiens	Internal	PRJNA548188	SAMN50671282
UWI283P	MC149	UWI283		10	221	O	3	L	US	WI	Skin	Homo sapiens	Internal	PRJNA548188	SAMN50671283
MC111	UWI252			13	29	L	2	D	US	WI	CSF	Homo sapiens	Internal
UWI247P	MC104	UWI247		13	4	H	2	D	US	WI	CSF	Homo sapiens	Internal	PRJNA548188	SAMN50671280
BL_522				10	12	M	3	D	US		Blood	Homo sapiens	Internal	PRJNA548188
BL241				2	3	K	2	D	US	NY	Blood	Homo sapiens	Internal	PRJNA548188
BL252				11	18	U	3	D	US	NY	Blood	Homo sapiens	Internal	PRJNA548188
BL263				12	36	N	2	D	US		Blood	Homo sapiens	Internal	PRJNA548188
BL264				2	3	K	2	D	US		Blood	Homo sapiens	Internal	PRJNA548188
BL267				6	1	A	1	D	US		Blood	Homo sapiens	Internal	PRJNA548188
BL287				6	1	A	1	D	US		Blood	Homo sapiens	Internal	PRJNA548188
BL298				7	7	B	1	D	US		Blood	Homo sapiens	Internal	PRJNA548188
BL312				2	3	K	2	D	US		Blood	Homo sapiens	Internal	PRJNA548188
BL504				12	9	N	2	D	US	NY	Blood	Homo sapiens	Internal	PRJNA548188
BL538				1	11	C	3	D	US	NY	Blood	Homo sapiens	Internal	PRJNA548188
BL631				13	4	H	2	D	US	NY	Blood	Homo sapiens	Internal	PRJNA548188
HB19_clone10	HB19 V10			9	16	I	3		US	CT	Blood	Homo sapiens	Internal
UNY1032P	BL206	UNY1032		6	1	A	1	D	US	NY	Blood	Homo sapiens	Internal	PRJNA548188	SAMN50671267
UNY1038P	BL224	UNY1038		2	3	K	2	D	US	NY	Blood	Homo sapiens	Internal	PRJNA548188	SAMN50671268
UNY1083P	BL515	UNY1083		1	11	C	3	D	US	NY	Blood	Homo sapiens	Internal	PRJNA548188	SAMN50671269
UNY1085P	BL522P	UNY1085		10	12	M	3	D	US	NY	Blood	Homo sapiens	Internal	PRJNA548188	SAMN50671270
UNY1090P	BL546P	UNY1090		13	4	H	2	D	US	NY	Blood	Homo sapiens	Internal	PRJNA548188	SAMN50671271
B303				7	7	A	1		US				Internal	PRJNA548188
B315_B				6	1	A	1						Internal	PRJNA548188
B351				3	19	E	3		US				Internal	PRJNA548188
B416				7	7	B	1		US				Internal	PRJNA548188
B482				2	3	K	2	D	US				Internal	PRJNA548188
B485				11	18	U	3	L	US				Internal	PRJNA548188
B504				2	3	K	2	D	US				Internal	PRJNA548188
ESI361H	EU51_B192411	ESI361		11	24	L	3		EU	Slovenia		Homo sapiens	Internal	PRJNA548188	SAMN50670488	SRR35038858
ESI403H	EU14_B89613	ESI403		8	545	B	1		EU	Slovenia		Homo sapiens	Internal	PRJNA548188	SAMN50670498	SRR35038859
ESI425H	ESI425			11	24	L	3		EU	Slovenia		Homo sapiens	Internal	PRJNA548188	SAMN50671110	SRR35038856
EUBB002				8	20	B	1		EU				Internal
K80	UCT95	US_Bb_80		3	19	E	3	L	US	CT		Homo sapiens	Internal
MR_607				11	18	U	3						Internal
MR602				11	18	U	3		US				Internal
MR621				12	36	N	2	D	US				Internal
MR654				12	9	N	2	D	US				Internal
MR659				10	12	M	3		US				Internal
MR661				12	9	N	2	D	US				Internal
N13	UMA6			7	59	B	1	L	US	MA		Homo sapiens	Internal	PRJNA548188
R6r	URI18	R6		9	16	I	3	D	US	RI		Homo sapiens	Internal
R9	URI21			7	59	B	1	L	US	RI		Homo sapiens	Internal
R9r				2	3	K	2		US	RI		Homo sapiens	Internal
UCT124H	K90	UCT124		7	59	B	1	L	US	CT		Homo sapiens	Internal	PRJNA548188	SAMN12009665	SRS5039847
US_Bb_13	K13	URI45		12	9	N	2	D	US	RI		Homo sapiens	Internal
US_Bb_48	K48	UCT82		10	54	O	3	L	US	CT		Homo sapiens	Internal
US_Bb_92	K92	URI126		6	1	A	1	L	US	RI		Homo sapiens	Internal
USBB_ALERE_1	KA1	URI37		7	59	B	1	L	US	RI		Homo sapiens	Internal	PRJNA548188
USBB_ALERE_2	KA2	URI57		7	59	B	1	L	US	RI		Homo sapiens	Internal	PRJNA548188
USBB_ALERE_3	KA3	URI58		9	16	I	3	L	US	RI		Homo sapiens	Internal	PRJNA548188
USBB_ALERE_4	KA4	URI59		5	13	G	3	L	US	RI		Homo sapiens	Internal	PRJNA548188
USBB_ALERE_5	KA5	URI60		12	9	N	2	L	US	RI		Homo sapiens	Internal	PRJNA548188
USBB_ALERE_6	KA6	URI38		11	37	T	3	L	US	RI		Homo sapiens	Internal	PRJNA548188
