## Supplementary material for "Linkage blocks involving multiple replicons organize *Borrelia burgdorferi* strain variation and influence virulence in Lyme disease": TableS4

Module	Nodes	Surface Lipos	p-value	osp	ospA	ospB	ospC	ospD	mlp	erp	dbp	vls	crasp	Genes	Plasmids
13	30	11	0.00016525122019437106	1	0	1	0	0	0	1	0	0	0	['group_502', 'group_755', 'group_4440', 'group_3149', 'group_1888', 'group_2969', 'group_3295', 'group_4111', 'group_3625', 'group_4132', 'group_3931', 'group_4783', 'group_761', 'group_758', 'group_4380', 'group_3461', 'group_3610', 'group_4502', 'group_1807', 'group_4116', 'group_2136', 'group_1752', 'group_3590', 'group_1477', 'group_3114', 'group_3059', 'group_1718', 'group_421', 'group_5135…	['cp32', 'cp9-3', 'lp28', 'lp36', 'lp38', 'lp54']
14	28	10	0.0004229374359273872	1	0	0	0	1	0	3	0	0	0	['group_4775', 'group_4072', 'group_5167', 'group_4576', 'group_3035', 'group_3118', 'group_1800', 'group_3363', 'group_4194', 'group_4833', 'group_3362', 'group_4166', 'group_1701', 'group_910', 'group_3751', 'group_382', 'group_338', 'group_1', 'group_3219', 'group_357', 'group_747', 'group_1578', 'group_2494', 'group_1023', 'ospE', 'group_2370', 'bdrP~~~bdrH', 'group_1252']	['cp32', 'lp17', 'lp28', 'lp54']
26	19	7	0.0026021720166508437	0	0	0	0	0	0	1	0	0	0	['group_5270', 'group_4778', 'group_1020', 'group_3665', 'group_4493', 'group_4464', 'group_2001', 'group_658', 'group_1552', 'group_1435', 'group_5096', 'group_4876', 'group_1681', 'group_1460', 'cdsC', 'group_1714', 'group_1431', 'group_4551', 'group_3166']	['cp32', 'cp9', 'lp28', 'lp36', 'lp54']
3	58	13	0.007538899659005493	2	1	1	0	0	0	0	1	0	1	['ospA', 'group_2247', 'group_2285', 'group_2552', 'group_2250', 'group_2284', 'group_2252', 'group_2286', 'group_2251', 'group_2242', 'group_370', 'group_2283', 'group_2248', 'group_2287', 'group_2240', 'group_2256', 'group_2257', 'group_2279', 'group_2280', 'group_2237', 'group_2269', 'group_2259', 'group_2267', 'group_2258', 'group_387', 'group_347', 'group_2276', 'group_2275', 'group_2241', '…	['lp54']
19	23	7	0.00864831949701649	0	0	0	0	0	1	0	0	0	0	['group_5004', 'group_1763', 'group_3258', 'group_1454', 'group_2444', 'group_305', 'group_3078', 'group_3010', 'group_373', 'group_1399', 'group_5055', 'group_1842', 'group_383', 'group_1475', 'group_1785', 'group_4773', 'group_1098', 'group_2383', 'group_21', 'group_4216', 'group_4442', 'group_598', 'group_1332']	['cp32', 'lp17', 'lp28', 'lp36', 'lp38', 'lp54']
21	22	6	0.025609639567521103	2	1	1	0	0	1	0	0	0	0	['group_1281', 'group_4541', 'group_1761', 'group_1466', 'group_1525', 'group_3284', 'group_1003', 'group_1508', 'group_3094', 'group_315', 'group_2871', 'group_1108', 'group_4950', 'group_1706', 'group_913', 'group_1582', 'group_1658', 'group_1326', 'group_972', 'ospB', 'group_1095', 'group_4128']	['cp32', 'lp17', 'lp28', 'lp36', 'lp38', 'lp54']
7	37	8	0.04053328144336963	0	0	0	0	0	0	2	0	0	0	['group_1729', 'group_3489', 'group_1090', 'group_3310', 'group_815', 'group_3886', 'group_4836', 'group_2410', 'group_2836', 'group_4785', 'group_687', 'group_367', 'group_911', 'group_865', 'group_292', 'group_990', 'group_2533', 'group_2538', 'group_770', 'group_5163', 'group_2540', 'group_2668', 'group_2528', 'group_2527', 'group_776', 'group_2526', 'group_2534', 'group_779', 'group_5162', 'g…	['cp32', 'lp28', 'lp32-3', 'lp36', 'lp38', 'lp54']
27	19	5	0.046898885660204476	0	0	0	0	0	1	1	0	0	0	['group_3434', 'group_1851', 'group_938', 'group_3597', 'group_4271', 'group_1039', 'group_4225', 'group_1386', 'group_3004', 'group_4199', 'group_460', 'group_2981', 'mlpA', 'group_848', 'group_4552', 'group_1276', 'group_4019', 'group_1409', 'group_1324']	['cp32', 'lp17', 'lp28', 'lp38', 'lp54']
24	20	5	0.057195166063005544	0	0	0	0	0	1	2	0	0	0	['group_604', 'group_578', 'group_4841', 'group_2808', 'group_3392', 'group_1686', 'group_1530', 'group_189', 'group_4333', 'group_854', 'group_1754', 'group_2950', 'group_3682', 'group_1691', 'group_5216', 'group_3442', 'group_3662', 'group_3211', 'group_1469', 'group_1330']	['cp26', 'cp32', 'lp17', 'lp25', 'lp28', 'lp38', 'lp54']
16	27	6	0.06423319158919027	0	0	0	0	0	1	0	0	0	0	['group_4432', 'group_4941', 'group_4659', 'group_929', 'group_4455', 'group_3759', 'group_4924', 'group_2941', 'group_4494', 'group_5292', 'group_1331', 'revA', 'group_3509', 'group_359', 'group_3614', 'group_1436', 'group_3083', 'group_5006', 'group_3691', 'group_2632', 'group_4163', 'group_4275', 'group_1770', 'group_1726', 'group_1563', 'group_423', 'group_1127']	['cp32', 'lp21-cp9', 'lp25', 'lp28', 'lp36', 'lp38', 'lp54', 'lp56']
22	21	5	0.06868442895478498	0	0	0	0	0	1	2	0	0	0	['erpX', 'group_3019', 'group_540', 'group_4797', 'group_1024', 'erpC', 'group_667', 'group_683', 'group_1476', 'group_2475', 'group_1141', 'group_3163', 'group_2407', 'mlpI', 'group_1645', 'group_4893', 'group_717', 'bdrR', 'group_2448', 'group_2457', 'group_2459']	['cp32', 'lp28', 'lp36', 'lp54', 'lp56']
34	15	4	0.07045676277730882	0	0	0	0	0	0	0	0	0	1	['group_2204', 'group_2199', 'group_2201', 'group_2202', 'group_2342', 'group_2203', 'group_2206', 'group_2205', 'group_2208', 'insQ', 'cspZ', 'group_841', 'group_2560', 'group_2195', 'group_2196']	['lp28', 'lp36']
15	28	6	0.0746473307303613	0	0	0	0	0	0	0	0	0	0	['group_1894', 'group_2145', 'group_2149', 'group_2152', 'group_250', 'group_2144', 'group_2150', 'group_2153', 'group_2146', 'group_2565', 'group_2159', 'group_2165', 'group_2164', 'group_2163', 'group_2166', 'group_260', 'group_2160', 'group_2157', 'group_2168', 'group_2161', 'group_2119', 'group_2122', 'group_2121', 'group_2563', 'group_2120', 'group_2130', 'group_867', 'group_2129']	['lp25', 'lp28']
48	10	3	0.08500902756392102	0	0	0	0	0	0	0	0	0	0	['group_1669', 'group_793', 'group_1793', 'group_1720', 'group_840', 'group_3256', 'group_3216', 'group_4513', 'group_953', 'group_1129']	['cp32', 'lp17', 'lp28', 'lp38', 'lp54']
6	37	7	0.09811028413082516	0	0	0	0	0	1	0	0	0	0	['group_1167', 'group_181', 'group_565', 'group_4888', 'group_2688', 'group_5011', 'bppC', 'group_4253', 'mlpH~~~mlpC~~~mlpA', 'group_1643', 'group_3961', 'group_4123', 'group_316', 'group_3581', 'group_1969', 'group_5338', 'group_2937', 'group_3079', 'group_3599', 'group_1905', 'group_1557', 'group_1358', 'group_1751', 'group_1680', 'group_756', 'group_2484', 'group_1858', 'group_5193', 'group_1…	['cp26', 'cp32', 'lp17', 'lp21-cp9', 'lp25', 'lp28', 'lp36', 'lp38', 'lp54', 'lp56']
37	14	3	0.18761062120809133	1	1	0	0	0	0	0	0	0	0	['group_2759', 'group_2728', 'group_4699', 'group_1721', 'group_2618', 'group_1966', 'group_4337', 'group_1773', 'group_3193', 'group_4565', 'group_1245', 'group_4256', 'group_1708', 'group_1759']	['cp32', 'cp9', 'lp25', 'lp28', 'lp54']
35	14	3	0.18761062120809133	0	0	0	0	0	0	0	0	0	0	['group_5205', 'group_1780', 'group_3131', 'group_1380', 'group_1644', 'group_1599', 'group_1561', 'group_3282', 'group_1031', 'group_3137', 'group_1688', 'group_1278', 'group_1338', 'group_132']	['cp26', 'cp32', 'lp17', 'lp28', 'lp36', 'lp38']
11	30	5	0.2195810147572873	0	0	0	0	0	0	0	0	0	0	['group_4339', 'group_3291', 'group_1313', 'group_4926', 'group_1016', 'group_1430', 'group_1929', 'group_4639', 'group_808', 'group_3279', 'group_1816', 'group_3760', 'group_4287', 'group_2873', 'group_461', 'group_3499', 'group_2627', 'group_1301', 'group_4134', 'group_4234', 'group_834', 'group_884', 'group_1555', 'group_4349', 'group_714', 'group_1455', 'group_4254', 'group_1397', 'group_4115…	['cp32', 'cp9-3', 'lp17', 'lp21', 'lp25', 'lp28', 'lp36', 'lp38', 'lp54']
33	16	3	0.24704808555664828	0	0	0	0	0	0	1	0	0	0	['group_2680', 'group_830', 'group_3706', 'group_2830', 'group_1808', 'group_4569', 'group_3580', 'group_3556', 'group_3877', 'group_766', 'group_3876', 'group_1472', 'group_5131', 'group_1418', 'group_4173', 'group_2003']	['cp32', 'lp21-cp9', 'lp28', 'lp36', 'lp54']
47	10	2	0.2965255061286718	0	0	0	0	0	0	0	0	0	0	['group_4951', 'group_4169', 'group_1730', 'group_1918', 'group_1116', 'group_1405', 'group_1117', 'group_1510', 'group_5072', 'group_1737']	['cp32', 'lp28', 'lp54']
8	35	5	0.32794206344366644	0	0	0	0	0	0	1	0	0	0	['group_1897', 'group_1652', 'group_757', 'group_1055', 'group_1222', 'group_2331', 'group_2333', 'group_2323', 'group_960', 'group_2478', 'group_1824', 'group_4857', 'group_1224', 'group_945', 'group_5034', 'group_439', 'group_2516', 'group_3912', 'group_1130', 'group_1702', 'group_1844', 'group_836', 'group_2348', 'group_570', 'group_2341', 'group_2347', 'group_812', 'group_2349', 'group_2346',…	['cp32', 'cp9-3', 'lp17', 'lp25', 'lp28', 'lp56']
43	11	2	0.338450611458492	0	0	0	0	0	0	0	0	0	0	['group_718', 'group_2520', 'group_891', 'group_4273', 'group_647', 'group_1534', 'group_4521', 'group_694', 'bcsQ', 'group_1560', 'group_3006']	['cp32', 'lp25', 'lp28', 'lp36', 'lp38', 'lp54']
44	11	2	0.338450611458492	0	0	0	0	0	0	0	0	0	0	['group_625', 'group_2414', 'group_2441', 'group_1799', 'group_616', 'group_1809', 'group_2382', 'group_1457', 'group_1446', 'group_1559', 'group_1393']	['cp32', 'lp17', 'lp28', 'lp36']
39	13	2	0.4196037481614493	0	0	0	0	0	0	0	0	0	0	['group_5018', 'group_556', 'group_4892', 'group_828', 'group_4058', 'group_1584', 'group_1448', 'group_1336', 'group_2570', 'group_1414', 'group_1756', 'group_4338', 'group_1280']	['cp32', 'cp9-3', 'lp28', 'lp54']
38	14	2	0.45826926932034223	0	0	0	0	0	0	0	0	0	0	['group_2227', 'group_2330', 'group_2598', 'group_2604', 'group_2605', 'group_2220', 'lolD', 'group_2326', 'group_2329', 'group_587', 'group_588', 'group_2325', 'group_2226', 'group_2328']	['lp38']
20	23	3	0.4621071087794069	0	0	0	0	0	0	1	0	0	0	['group_85', 'group_4719', 'group_4777', 'group_3949', 'group_3023', 'group_1458', 'group_4730', 'group_68', 'group_3953', 'group_1489', 'group_4358', 'group_4148', 'group_3875', 'group_1543', 'group_4185', 'group_333', 'group_60', 'group_1549', 'group_1628', 'group_5123', 'group_1499', 'group_4578', 'group_113']	['cp32', 'lp28', 'lp36', 'lp38', 'lp54']
9	32	4	0.4628832933968508	0	0	0	0	0	1	0	0	0	0	['group_1596', 'group_4761', 'group_3385', 'group_4410', 'group_4031', 'group_1438', 'group_5208', 'group_5201', 'group_5206', 'group_963', 'group_3812', 'group_1542', 'group_4916', 'group_2762', 'group_936', 'group_5217', 'group_1107', 'group_4291', 'group_1637', 'group_4554', 'group_2264', 'group_1622', 'group_1400', 'group_1670', 'group_3777', 'group_1406', 'group_2887', 'group_1660', 'group_1…	['cp26', 'cp32', 'lp21-cp9', 'lp28', 'lp54', 'lp56']
18	24	3	0.49120784213133384	0	0	0	0	0	0	0	0	0	2	['group_3201', 'group_3344', 'group_997', 'group_1501', 'group_1500', 'group_558', 'group_531', 'group_4525', 'group_5286', 'group_5288', 'group_5289', 'group_5287', 'group_888', 'group_4424', 'group_4313', 'group_1650', 'group_2630', 'group_1827', 'group_210', 'group_4399', 'group_3186', 'group_3382', 'group_3276', 'group_2362']	['cp32', 'cp9', 'lp17', 'lp25', 'lp28', 'lp38', 'lp54']
17	26	3	0.5469573213911516	0	0	0	0	0	0	0	0	0	0	['group_4618', 'group_2744', 'group_567', 'group_749', 'group_1248', 'group_328', 'group_2985', 'group_750', 'orfB', 'group_2986', 'group_1586', 'group_1587', 'group_1118', 'group_251', 'group_1025', 'group_1732', 'group_1290', 'group_334', 'group_5168', 'group_1662', 'group_669', 'group_1612', 'group_522', 'group_1741', 'nosD', 'group_1355']	['cp32', 'lp17', 'lp28', 'lp36']
25	19	2	0.6267823116735248	0	0	0	0	0	0	1	0	0	1	['group_4124', 'group_3575', 'group_4419', 'group_4895', 'group_2544', 'group_1166', 'group_271', 'group_699', 'cdsA', 'group_458', 'group_3164', 'group_1163', 'group_2493', 'group_1893', 'group_684', 'group_1345', 'group_3951', 'group_1442', 'group_1317']	['cp32', 'lp17', 'lp25', 'lp36', 'lp38', 'lp56']
12	30	3	0.6469637343397223	0	0	0	0	0	0	2	0	0	0	['group_5333', 'group_5331', 'group_252', 'group_3097', 'group_994', 'group_298', 'group_5332', 'group_156', 'group_1334', 'group_4247', 'group_1230', 'group_1137', 'group_103', 'group_1305', 'group_3956', 'group_3022', 'group_1115', 'group_2519', 'group_1835', 'group_940', 'group_2481', 'group_1371', 'group_1097', 'group_1410', 'group_4439', 'group_4514', 'group_4011', 'group_464', 'group_5122',…	['cp26', 'cp32', 'lp17', 'lp28', 'lp38', 'lp56', 'unclassified']
23	21	2	0.6818450489018258	0	0	0	0	0	0	1	0	0	0	['group_453', 'group_1870', 'group_4082', 'group_2926', 'group_732', 'group_1871', 'group_4658', 'group_1753', 'group_941', 'group_4944', 'group_5129', 'group_1160', 'group_1789', 'group_1551', 'group_751', 'group_3692', 'group_3143', 'group_5351', 'group_5155', 'group_2864', 'group_3851']	['cp32', 'lp25', 'lp28', 'lp38']
46	10	1	0.6831846047535164	0	0	0	0	0	1	0	0	0	0	['group_1684', 'group_1572', 'group_2142', 'bdrV', 'group_2140', 'mlpH~~~mlpA~~~mlp8~~~mlpG~~~mlp10', 'group_2105', 'bdrP~~~repU', 'group_2585', 'repU~~~bdrW']	['cp32', 'lp28', 'lp56']
49	10	1	0.6831846047535164	0	0	0	0	0	0	0	0	0	0	['group_1829', 'group_1667', 'group_4832', 'group_1735', 'group_1370', 'group_3980', 'group_4769', 'group_1689', 'group_1422', 'group_1327']	['cp32', 'lp25', 'lp28', 'lp38']
45	11	1	0.7176580040830187	0	0	0	0	0	0	0	0	0	0	['group_211', 'group_213', 'group_207', 'group_202', 'group_2117', 'group_2118', 'group_204', 'group_2555', 'group_196', 'group_1878', 'group_199']	['lp17', 'lp28']
40	12	1	0.7483920503997772	0	0	0	0	0	0	1	0	0	0	['group_1216', 'bdrA', 'bdrH', 'group_1717', 'group_1111', 'group_5169', 'group_2298', 'group_1767', 'group_862', 'group_5', 'group_1283', 'erpQ']	['cp32', 'lp17', 'lp25', 'lp28']
36	14	1	0.8002158299144555	0	0	0	0	0	0	0	0	0	0	['group_2131', 'group_295', 'group_290', 'group_2155', 'group_2171', 'group_2564', 'group_356', 'pncA', 'group_219', 'group_1057', 'group_923', 'group_2212', 'group_2517', 'group_2296']	['cp32', 'lp25', 'lp28', 'lp36', 'lp38']
4	52	4	0.8318701716922692	0	0	0	0	0	0	2	0	0	0	['group_1445', 'group_3049', 'group_703', 'group_1440', 'group_2571', 'group_1175', 'group_332', 'group_434', 'group_741', 'group_3198', 'group_1243', 'group_1220', 'group_1256', 'group_1238', 'group_1065', 'group_1085', 'group_1606', 'group_1041', 'group_1254', 'group_1583', 'group_1548', 'group_1066', 'group_1250', 'group_852', 'group_1875', 'group_1877', 'group_0', 'group_4641', 'group_3518', …	['cp32', 'lp17', 'lp28', 'lp36']
32	16	1	0.8413952131047693	1	0	1	0	0	0	0	0	0	0	['group_1253', 'group_659', 'group_934', 'group_967', 'group_4346', 'group_4267', 'group_4784', 'group_1518', 'group_4139', 'group_1668', 'group_1682', 'group_4366', 'group_1814', 'group_1821', 'group_664', 'group_661']	['cp32', 'lp17', 'lp25', 'lp28', 'lp36', 'lp38', 'lp54']
1	109	9	0.852982466008818	1	0	0	0	1	1	5	0	1	0	['erpL~~~erpY', 'group_2303', 'group_2664', 'group_1078', 'group_1322', 'erpH', 'group_629', 'group_2443', 'group_831', 'group_1968', 'group_3199', 'group_2416', 'group_2409', 'group_2453', 'group_4734', 'group_2398', 'group_2406', 'group_2405', 'group_2404', 'group_581', 'group_2395', 'group_2396', 'group_2385', 'group_2417', 'group_2430', 'group_610', 'group_1892', 'group_2472', 'group_2393', '…	['cp32', 'lp17', 'lp25', 'lp28', 'lp36', 'lp38', 'lp56']
29	17	1	0.8586931238107007	0	0	0	0	0	0	0	0	0	0	['group_849', 'group_1075', 'group_1623', 'group_2666', 'group_1533', 'group_309', 'group_806', 'group_1495', 'group_4154', 'group_1609', 'group_5195', 'group_1678', 'group_5255', 'group_1309', 'group_2652', 'group_1377', 'group_947']	['cp26', 'cp32', 'lp17', 'lp25', 'lp28']
28	18	1	0.8741103934371937	0	0	0	0	0	0	0	1	1	0	['group_1486', 'group_7', 'group_3927', 'group_2872', 'group_2394', 'group_2498', 'group_1369', 'group_1887', 'group_1886', 'group_1885', 'group_1903', 'blyA', 'group_2399', 'group_527', 'group_10', 'group_2411', 'group_2567', 'group_1150']	['cp32', 'lp17', 'lp28', 'lp36', 'lp38', 'lp54']
2	86	6	0.918576153795912	0	0	0	0	0	1	3	0	0	0	['group_1010', 'group_331', 'mlpL', 'group_355', 'group_2097', 'group_2139', 'group_239', 'group_364', 'group_237', 'group_2108', 'group_2106', 'group_342', 'group_3255', 'group_2435', 'group_4546', 'group_2221', 'group_2219', 'group_1843', 'group_1846', 'group_336', 'group_2211', 'group_2615', 'group_2138', 'group_1044', 'group_1083', 'group_2116', 'group_2232', 'group_2233', 'group_2115', 'grou…	['cp32', 'lp17', 'lp28', 'lp36', 'lp38']
10	31	1	0.9720829716159637	0	0	0	0	0	0	1	0	1	0	['group_2485', 'group_1011', 'group_1106', 'group_182', 'group_1439', 'group_845', 'group_3502', 'group_4820', 'group_3234', 'group_748', 'group_39', 'group_5039', 'group_1351', 'group_1244', 'group_4894', 'group_231', 'group_794', 'group_3423', 'group_1639', 'group_412', 'group_2842', 'group_1855', 'group_490', 'group_1188', 'group_3400', 'group_3117', 'group_729', 'group_3661', 'group_1067', 'g…	['cp32', 'lp17', 'lp25', 'lp36', 'lp38']
5	52	2	0.9820222444240277	0	0	0	0	0	1	0	0	0	0	['group_2103', 'group_2554', 'parA', 'group_2113', 'group_2084', 'group_2094', 'group_2294', 'group_2100', 'group_2083', 'group_2096', 'group_2082', 'group_2067', 'group_2085', 'group_2089', 'group_2102', 'group_2092', 'group_2101', 'group_2095', 'bppC1~~~bppC', 'group_2099', 'xtmB', 'group_2079', 'group_2086', 'group_2076', 'group_2071', 'group_2068', 'group_2553', 'group_2300', 'group_2087', 'g…	['cp32']
31	16	0	1.0	0	0	0	0	0	0	0	0	0	0	['group_226', 'group_987', 'group_1063', 'group_1126', 'group_75', 'group_90', 'group_1165', 'group_1465', 'group_2522', 'group_4634', 'group_1218', 'group_3430', 'group_1277', 'group_1852', 'group_5040', 'group_2523']	['cp32', 'lp28', 'lp36', 'unclassified']
30	17	0	1.0	0	0	0	0	0	1	0	0	0	0	['group_2589', 'group_2190', 'group_2607', 'group_2569', 'group_871', 'group_2183', 'group_2610', 'group_2608', 'group_2181', 'group_2188', 'group_2606', 'rdgC', 'group_2588', 'group_2609', 'group_2574', 'group_2318', 'group_2167']	['cp32', 'lp28', 'lp38']
41	12	0	1.0	0	0	0	0	0	0	0	0	0	0	['group_1546', 'group_1337', 'group_2496', 'group_507', 'group_5300', 'group_4232', 'group_3243', 'group_1209', 'group_1661', 'group_2368', 'group_2470', 'group_1564']	['cp32', 'lp28', 'lp36', 'lp54']
42	11	0	1.0	0	0	0	0	0	0	0	0	0	0	['adeC', 'group_2327', 'group_1527', 'group_2309', 'group_2305', 'group_5165', 'group_2304', 'group_455', 'group_5166', 'group_3487', 'group_920']	['cp32', 'lp28']
